# PhyloAln: a convenient reference-based tool to align sequences and high-throughput reads for phylogeny and evolution in the omic era

**DOI:** 10.1101/2024.02.08.579425

**Authors:** Yu-Hao Huang, Yi-Fei Sun, Hao Li, Hao-Sen Li, Hong Pang

## Abstract

The current trend in phylogenetic and evolutionary analyses predominantly relies on omic data. However, traditional methods typically involve intricate and time-consuming procedures prior to core analyses. These procedures encompass assembly from high-throughput reads, decontamination, gene prediction, homology search, orthology assignment, multiple alignment, and matrix trimming. Such processes significantly impede the efficiency of research when dealing with extensive datasets. In this study, we present PhyloAln, a convenient reference-based tool capable of directly aligning high-throughput reads or complete sequences with existing alignments as reference for phylogenetic and evolutionary analyses. Through testing with both simulated and authentic datasets, PhyloAln demonstrates consistently robust performance in terms of alignment completeness and identity when compared to other reference-based tools. Additionally, we validate the tool’s adeptness in managing foreign and cross-contamination issues prevalent in sequencing data, which are often overlooked by other tools. Moreover, we showcase the broad applicability of PhyloAln by generating alignments and reconstructing phylogenies from transcriptomes of ladybird beetles, plastid genes of peppers, and ultraconserved elements of turtles. These results underscore the versatility of our tool. Leveraging these advantages, PhyloAln stands poised to expedite phylogenetic and evolutionary analyses in the omic era. The tool is accessible at https://github.com/huangyh45/PhyloAln.
