## Supplementary material for "PhyloAln: a convenient reference-based tool to align sequences and high-throughput reads for phylogeny and evolution in the omic era": Table S1-S2.

### Sheet: Table SE1 used data
dataset	species	data type	database	accession	reference
simualted datasets of the tree of life and contaminated fruit fly transcriptomes	Aedes aegypti	genome	NCBI RefSeq	GCF_002204515.2	Matthews, et al. 2018
simualted datasets of the tree of life and contaminated fruit fly transcriptomes	Arabidopsis thaliana	genome	NCBI RefSeq	GCF_000001735.4	Cheng, et al. 2017
simualted datasets of the tree of life and contaminated fruit fly transcriptomes	Danio rerio	genome	NCBI RefSeq	GCF_000002035.6	Howe, et al. 2013
simualted datasets of the tree of life and contaminated fruit fly transcriptomes	Drosophila busckii	genome	NCBI RefSeq	GCF_011750605.1	Renschler, et al. 2019
simualted datasets of the tree of life and contaminated fruit fly transcriptomes	Drosophila melanogaster	genome	NCBI RefSeq	GCF_000001215.4	Hoskins, et al. 2015
simualted datasets of the tree of life and contaminated fruit fly transcriptomes	Drosophila mojavensis	genome	NCBI RefSeq	GCF_018153725.1	Kim, et al. 2021
simualted datasets of the tree of life and contaminated fruit fly transcriptomes	Drosophila pseudoobscura	genome	NCBI RefSeq	GCF_009870125.1	Barata, et al. 2023
simualted datasets of the tree of life and contaminated fruit fly transcriptomes	Drosophila simulans	genome	NCBI RefSeq	GCF_016746395.2	Wang, et al. 2023
simualted datasets of the tree of life and contaminated fruit fly transcriptomes	Drosophila willistoni	genome	NCBI RefSeq	GCF_018902025.1	Ranz, et al. 2023
simualted datasets of the tree of life and contaminated fruit fly transcriptomes	Drosophila yakuba	genome	NCBI RefSeq	GCF_016746365.2	Huang, et al. 2022
simualted datasets of the tree of life and contaminated fruit fly transcriptomes	Escherichia coli	genome	NCBI RefSeq	GCF_000008865.2	Hayashi, et al. 2001
simualted datasets of the tree of life and contaminated fruit fly transcriptomes	Homo sapiens	genome	NCBI RefSeq	GCF_000001405.40	Collins, et al. 2004
simualted datasets of the tree of life and contaminated fruit fly transcriptomes	Saccharomyces cerevisiae	genome	NCBI RefSeq	GCF_000146045.2	Engel, et al. 2022
simualted datasets of the tree of life and contaminated fruit fly transcriptomes	Scaptodrosophila lebanonensis	genome	NCBI RefSeq	GCF_003285725.1	Flynn, et al. 2020
simualted datasets of the tree of life and contaminated fruit fly transcriptomes	Tribolium castaneum	genome	NCBI RefSeq	GCF_000002335.3	Herndon, et al. 2020
ladybird transcriptomes	Cryptolaemus montrouzieri	genome	NCBI Genome	GCA_013387265.1	Li, Huang, et al. 2021
ladybird transcriptomes	Novius pumilus	genome	NCBI Genome	GCA_020654155.1	Tang, et al. 2022
ladybird transcriptomes	Dastarcus helophoroides	genome	NCBI Genome	GCA_028583605.1	Zhang, et al. 2023
ladybird transcriptomes	Henosepilachna vigintioctomaculata	genome	figshare	https://doi.org/10.6084/m9.figshare.21502014.v1	Zhu, et al. 2023
ladybird transcriptomes	Henosepilachna vigintioctopunctata	genome	NCBI Genome	GCA_030704895.1	unpublished
ladybird transcriptomes	Propylea japonica	genome	NCBI Genome	GCA_013421045.1	Zhang, et al. 2020
ladybird transcriptomes	Cynegetis impunctata	genome	NCBI Genome	GCA_030704885.1	unpublished
ladybird transcriptomes	Harmonia axyridis	genome	NCBI RefSeq	GCF_914767665.1	Boyes, et al. 2021
ladybird transcriptomes	Adalia bipunctata	genome	NCBI Genome	GCA_910592335.1	Wellcome Sanger Institute Tree of Life programme, et al. 2022
ladybird transcriptomes	Coccinella septempunctata	genome	NCBI RefSeq	GCF_907165205.1	Crowley, et al. 2021
ladybird transcriptomes	Micraspis discolor	genome	NCBI Genome	GCA_030674115.1	unpublished
ladybird transcriptomes	Halyzia sedecimguttata	genome	NCBI Genome	GCA_937662695.2	Crowley, et al. 2023
ladybird transcriptomes	Delphastus catalinae	short reads	NCBI SRA	SRR11576221	Li, Tang, et al. 2021
ladybird transcriptomes	Serangium japonicum	short reads	NCBI SRA	SRR11576222	Li, Tang, et al. 2021
ladybird transcriptomes	Epilachnini sp.	short reads	NCBI SRA	SRR11576232	Li, Tang, et al. 2021
ladybird transcriptomes	Afissula bisquadripunctata	short reads	NCBI SRA	SRR11576234	Li, Tang, et al. 2021
ladybird transcriptomes	Epilachna insignis	short reads	NCBI SRA	SRR11576233	Li, Tang, et al. 2021
ladybird transcriptomes	Pseudoscymnus sp.	short reads	NCBI SRA	SRR11576224	Li, Tang, et al. 2021
ladybird transcriptomes	Scymnus sp1	short reads	NCBI SRA	SRR11576228	Li, Tang, et al. 2021
ladybird transcriptomes	Scymnus sp2	short reads	NCBI SRA	SRR11576230	Li, Tang, et al. 2021
ladybird transcriptomes	Scymnus sp3	short reads	NCBI SRA	SRR11576231	Li, Tang, et al. 2021
ladybird transcriptomes	Scymnus sp4	short reads	NCBI SRA	SRR11576229	Li, Tang, et al. 2021
ladybird transcriptomes	Scymnus sp5	short reads	NCBI SRA	SRR11576227	Li, Tang, et al. 2021
ladybird transcriptomes	Scymnus sp6	short reads	NCBI SRA	SRR11576226	Li, Tang, et al. 2021
ladybird transcriptomes	Megalocaria dilatata	short reads	NCBI SRA	SRR11576243	Li, Tang, et al. 2021
ladybird transcriptomes	Illeis koebelei	short reads	NCBI SRA	SRR11576245	Li, Tang, et al. 2021
ladybird transcriptomes	Vibidia duodecimguttata	short reads	NCBI SRA	SRR11576244	Li, Tang, et al. 2021
ladybird transcriptomes	Lemnia saucia	short reads	NCBI SRA	SRR11576216	Li, Tang, et al. 2021
ladybird transcriptomes	Lemnia duvauceli	short reads	NCBI SRA	SRR11576246	Li, Tang, et al. 2021
ladybird transcriptomes	Coelophora bissellata	short reads	NCBI SRA	SRR11576241	Li, Tang, et al. 2021
ladybird transcriptomes	Propylea luteopustulata	short reads	NCBI SRA	SRR11576217	Li, Tang, et al. 2021
ladybird transcriptomes	Harmonia dimidiate	short reads	NCBI SRA	SRR11576218	Li, Tang, et al. 2021
ladybird transcriptomes	Coccinella transversalis	short reads	NCBI SRA	SRR11576220	Li, Tang, et al. 2021
ladybird transcriptomes	Oenopia conglobata	short reads	NCBI SRA	SRR11576247	Li, Tang, et al. 2021
ladybird transcriptomes	Oenopia sauzeti	short reads	NCBI SRA	SRR11576248	Li, Tang, et al. 2021
ladybird transcriptomes	Cheilomenes sexmaculata	short reads	NCBI SRA	SRR11576225	Li, Tang, et al. 2021
ladybird transcriptomes	Chilocorus bijugus	short reads	NCBI SRA	SRR11576215	Li, Tang, et al. 2021
ladybird transcriptomes	Sticholotis sp.	short reads	NCBI SRA	SRR11576242	Li, Tang, et al. 2021
ladybird transcriptomes	Platynaspis maculosa	short reads	NCBI SRA	SRR11576238	Li, Tang, et al. 2021
ladybird transcriptomes	Platynaspis hainanensis	short reads	NCBI SRA	SRR11576237	Li, Tang, et al. 2021
ladybird transcriptomes	Cryptogonus orbiculus	short reads	NCBI SRA	SRR11576240	Li, Tang, et al. 2021
ladybird transcriptomes	Cryptogonus hainanensis	short reads	NCBI SRA	SRR11576239	Li, Tang, et al. 2021
pepper plastome	Piper kadsura	plastome	NCBI Nucleotide	NC_027941	Lee, et al. 2016
pepper plastome	Piper laetispicum	plastome	NCBI Nucleotide	NC_042254	Wang, et al. 2018
pepper plastome	Piper nigrum	plastome	NCBI Nucleotide	NC_034692	unpublished
pepper plastome	Piper auritum	plastome	NCBI Nucleotide	NC_034697	unpublished
pepper plastome	Piper cenocladum	plastome	NCBI Nucleotide	NC_008457	Cai, et al. 2006
pepper plastome	Aristolochia contorta	plastome	NCBI Nucleotide	NC_036152	Zhou, et al. 2017
pepper plastome	Aristolochia debilis	plastome	NCBI Nucleotide	NC_036153	Zhou, et al. 2017
pepper plastome	Drimys granadensis	plastome	NCBI Nucleotide	NC_008456	Cai, et al. 2006
pepper plastome	Magnolia grandiflora	plastome	NCBI Nucleotide	NC_020318	Li, et al. 2013
pepper plastome	Saruma henryi	plastome	NCBI Nucleotide	NC_039933	Sinn, et al. 2018
pepper plastome	Piper sp. 3	short reads	NCBI SRA	SRR14578843	Simmonds, et al. 2021
pepper plastome	Piper sarmentosum	short reads	NCBI SRA	SRR14578844	Simmonds, et al. 2021
pepper plastome	Piper mestonii	short reads	NCBI SRA	SRR14578845	Simmonds, et al. 2021
pepper plastome	Piper insectifugum	short reads	NCBI SRA	SRR14578846	Simmonds, et al. 2021
pepper plastome	Piper hederaceum	short reads	NCBI SRA	SRR14578847	Simmonds, et al. 2021
pepper plastome	Piper caninum 2	short reads	NCBI SRA	SRR14578848	Simmonds, et al. 2021
pepper plastome	Piper caninum 1	short reads	NCBI SRA	SRR14578849	Simmonds, et al. 2021
pepper plastome	Piper borbonense 2	short reads	NCBI SRA	SRR14578850	Simmonds, et al. 2021
pepper plastome	Piper guahamense	short reads	NCBI SRA	SRR14578851	Simmonds, et al. 2021
pepper plastome	Piper capense 2	short reads	NCBI SRA	SRR14578852	Simmonds, et al. 2021
pepper plastome	Piper capense 1	short reads	NCBI SRA	SRR14578853	Simmonds, et al. 2021
pepper plastome	Piper umbellatum	short reads	NCBI SRA	SRR14578854	Simmonds, et al. 2021
pepper plastome	Piper darienense	short reads	NCBI SRA	SRR14578855	Simmonds, et al. 2021
pepper plastome	Piper commutatum	short reads	NCBI SRA	SRR14578856	Simmonds, et al. 2021
pepper plastome	Piper amalago	short reads	NCBI SRA	SRR14578857	Simmonds, et al. 2021
pepper plastome	Piper borbonense 1	short reads	NCBI SRA	SRR14578858	Simmonds, et al. 2021
pepper plastome	Piper sp. 2	short reads	NCBI SRA	SRR14578859	Simmonds, et al. 2021
turtle UCE	Testudo horsfieldii	short reads	NCBI SRA	SRR13244438	Crawford, et al. 2015
turtle UCE	Apalone ferox	short reads	NCBI SRA	SRR13244416	Crawford, et al. 2015
turtle UCE	Carettochelys insculpta	short reads	NCBI SRA	SRR13244417	Crawford, et al. 2015
turtle UCE	Chelydra sp.	short reads	NCBI SRA	SRR13244418	Crawford, et al. 2015
turtle UCE	Cyclemys dentata	short reads	NCBI SRA	SRR13244419	Crawford, et al. 2015
turtle UCE	Deirochelys reticularia	short reads	NCBI SRA	SRR13244420	Crawford, et al. 2015
turtle UCE	Dermochelys coriacea	short reads	NCBI SRA	SRR13244421	Crawford, et al. 2015
turtle UCE	Clemmys marmorata	short reads	NCBI SRA	SRR13244441	Crawford, et al. 2015
turtle UCE	Erymnochelys madagascariensis	short reads	NCBI SRA	SRR13244422	Crawford, et al. 2015
turtle UCE	Geoemyda spengleri	short reads	NCBI SRA	SRR13244423	Crawford, et al. 2015
turtle UCE	Gopherus berlandieri	short reads	NCBI SRA	SRR13244424	Crawford, et al. 2015
turtle UCE	Graptemys pseudogeographica	short reads	NCBI SRA	SRR13244425	Crawford, et al. 2015
turtle UCE	Kinosternon flavescens	short reads	NCBI SRA	SRR13244440	Crawford, et al. 2015
turtle UCE	Lepidochelys olivacea	short reads	NCBI SRA	SRR13244426	Crawford, et al. 2015
turtle UCE	Lissemys punctata	short reads	NCBI SRA	SRR13244427	Crawford, et al. 2015
turtle UCE	Phrynops sp.	short reads	NCBI SRA	SRR13244428	Crawford, et al. 2015
turtle UCE	Nilssonia formosa	short reads	NCBI SRA	SRR13244429	Crawford, et al. 2015
turtle UCE	Pelomedusa subrufa	short reads	NCBI SRA	SRR13244430	Crawford, et al. 2015
turtle UCE	Pelusios castaneus	short reads	NCBI SRA	SRR13244431	Crawford, et al. 2015
turtle UCE	Platemys platycephala	short reads	NCBI SRA	SRR13244432	Crawford, et al. 2015
turtle UCE	Platysternon megacephalum	short reads	NCBI SRA	SRR13244433	Crawford, et al. 2015
turtle UCE	Podocnemis erythracephala	short reads	NCBI SRA	SRR13244439	Crawford, et al. 2015
turtle UCE	Rhinoclemmys punctularia	short reads	NCBI SRA	SRR13244434	Crawford, et al. 2015
turtle UCE	Staurotypus triporcatus	short reads	NCBI SRA	SRR13244435	Crawford, et al. 2015
turtle UCE	Sternotherus minor	short reads	NCBI SRA	SRR13244436	Crawford, et al. 2015
turtle UCE	Geochelone pardalis	short reads	NCBI SRA	SRR13244437	Crawford, et al. 2015
turtle UCE	Terrapene ornata	short reads	NCBI SRA	SRR13244415	Crawford, et al. 2015

### Sheet: Table SE2 time
dataset	software	alignment	data type	genome/transcriptome	species	coverage	time(min)	notice
simualted datasets of the tree of life and contaminated fruit fly transcriptomes	OrthoFinder+MAFFT	46	gene	-	15	-	118.42
simualted dataset of the tree of life	PhyloAln	46	Illumina	transcriptome	Arabidopsis thaliana	2X	1.19693
simualted dataset of the tree of life	PhyloAln	46	Illumina	transcriptome	Arabidopsis thaliana	5X	2.91245
simualted dataset of the tree of life	PhyloAln	46	Illumina	transcriptome	Arabidopsis thaliana	10X	6.11155
simualted dataset of the tree of life	PhyloAln	46	Illumina	transcriptome	Arabidopsis thaliana	20X	11.0879
simualted dataset of the tree of life	PhyloAln	46	Illumina	transcriptome	Arabidopsis thaliana	30X	16.3792
simualted dataset of the tree of life	Read2Tree	46	Illumina	transcriptome	Arabidopsis thaliana	2X	1.75948
simualted dataset of the tree of life	Read2Tree	46	Illumina	transcriptome	Arabidopsis thaliana	5X	3.82685
simualted dataset of the tree of life	Read2Tree	46	Illumina	transcriptome	Arabidopsis thaliana	10X	7.24735
simualted dataset of the tree of life	Read2Tree	46	Illumina	transcriptome	Arabidopsis thaliana	20X	13.8412
simualted dataset of the tree of life	Read2Tree	46	Illumina	transcriptome	Arabidopsis thaliana	30X	20.1796
simualted dataset of the tree of life	PhyloAln	46	Illumina	genome	Arabidopsis thaliana	2X	1.4224
simualted dataset of the tree of life	PhyloAln	46	Illumina	genome	Arabidopsis thaliana	5X	3.3667
simualted dataset of the tree of life	PhyloAln	46	Illumina	genome	Arabidopsis thaliana	10X	6.53715
simualted dataset of the tree of life	PhyloAln	46	Illumina	genome	Arabidopsis thaliana	20X	13.2215
simualted dataset of the tree of life	PhyloAln	46	Illumina	genome	Arabidopsis thaliana	30X	19.0742
simualted dataset of the tree of life	Read2Tree	46	Illumina	genome	Arabidopsis thaliana	2X	2.19973
simualted dataset of the tree of life	Read2Tree	46	Illumina	genome	Arabidopsis thaliana	5X	4.80002
simualted dataset of the tree of life	Read2Tree	46	Illumina	genome	Arabidopsis thaliana	10X	9.34632
simualted dataset of the tree of life	Read2Tree	46	Illumina	genome	Arabidopsis thaliana	20X	18.0087
simualted dataset of the tree of life	Read2Tree	46	Illumina	genome	Arabidopsis thaliana	30X	26.3944
simualted dataset of the tree of life	PhyloAln	46	Illumina	genome	Drosophila melanogaster	2X	1.62423
simualted dataset of the tree of life	PhyloAln	46	Illumina	genome	Drosophila melanogaster	5X	3.89687
simualted dataset of the tree of life	PhyloAln	46	Illumina	genome	Drosophila melanogaster	10X	7.77635
simualted dataset of the tree of life	PhyloAln	46	Illumina	genome	Drosophila melanogaster	20X	15.4424
simualted dataset of the tree of life	PhyloAln	46	Illumina	genome	Drosophila melanogaster	30X	22.9593
simualted dataset of the tree of life	Read2Tree	46	Illumina	genome	Drosophila melanogaster	2X	2.57263
simualted dataset of the tree of life	Read2Tree	46	Illumina	genome	Drosophila melanogaster	5X	5.76437
simualted dataset of the tree of life	Read2Tree	46	Illumina	genome	Drosophila melanogaster	10X	11.1125
simualted dataset of the tree of life	Read2Tree	46	Illumina	genome	Drosophila melanogaster	20X	20.8781
simualted dataset of the tree of life	Read2Tree	46	Illumina	genome	Drosophila melanogaster	30X	31.6196
simualted dataset of the tree of life	PhyloAln	46	Illumina	transcriptome	Drosophila melanogaster	2X	1.13005
simualted dataset of the tree of life	PhyloAln	46	Illumina	transcriptome	Drosophila melanogaster	5X	2.64178
simualted dataset of the tree of life	PhyloAln	46	Illumina	transcriptome	Drosophila melanogaster	10X	5.11693
simualted dataset of the tree of life	PhyloAln	46	Illumina	transcriptome	Drosophila melanogaster	20X	10.1853
simualted dataset of the tree of life	PhyloAln	46	Illumina	transcriptome	Drosophila melanogaster	30X	15.2673
simualted dataset of the tree of life	Read2Tree	46	Illumina	transcriptome	Drosophila melanogaster	2X	1.70372
simualted dataset of the tree of life	Read2Tree	46	Illumina	transcriptome	Drosophila melanogaster	5X	3.65445
simualted dataset of the tree of life	Read2Tree	46	Illumina	transcriptome	Drosophila melanogaster	10X	6.89597
simualted dataset of the tree of life	Read2Tree	46	Illumina	transcriptome	Drosophila melanogaster	20X	13.6955
simualted dataset of the tree of life	Read2Tree	46	Illumina	transcriptome	Drosophila melanogaster	30X	20.0608
simualted dataset of the tree of life	PhyloAln	46	Illumina	transcriptome	Homo sapiens	2X	8.05532
simualted dataset of the tree of life	PhyloAln	46	Illumina	transcriptome	Homo sapiens	5X	20.3595
simualted dataset of the tree of life	PhyloAln	46	Illumina	transcriptome	Homo sapiens	10X	40.8769
simualted dataset of the tree of life	PhyloAln	46	Illumina	transcriptome	Homo sapiens	20X	82.2943
simualted dataset of the tree of life	PhyloAln	46	Illumina	transcriptome	Homo sapiens	30X	122.964
simualted dataset of the tree of life	Read2Tree	46	Illumina	transcriptome	Homo sapiens	2X	11.5968
simualted dataset of the tree of life	Read2Tree	46	Illumina	transcriptome	Homo sapiens	5X	26.9285
simualted dataset of the tree of life	Read2Tree	46	Illumina	transcriptome	Homo sapiens	10X	49.2784
simualted dataset of the tree of life	Read2Tree	46	Illumina	transcriptome	Homo sapiens	20X	96.6166
simualted dataset of the tree of life	Read2Tree	46	Illumina	transcriptome	Homo sapiens	30X	145.472
simualted dataset of the tree of life	PhyloAln	46	Illumina	genome	Homo sapiens	2X	34.3345
simualted dataset of the tree of life	PhyloAln	46	Illumina	genome	Homo sapiens	5X	86.4363
simualted dataset of the tree of life	PhyloAln	46	Illumina	genome	Homo sapiens	10X	175.248
simualted dataset of the tree of life	PhyloAln	46	Illumina	genome	Homo sapiens	20X	1717.44	low-memory strategy
simualted dataset of the tree of life	PhyloAln	46	Illumina	genome	Homo sapiens	30X	2728.22	low-memory strategy
simualted dataset of the tree of life	Read2Tree	46	Illumina	genome	Homo sapiens	2X	44.3301
simualted dataset of the tree of life	Read2Tree	46	Illumina	genome	Homo sapiens	5X	108.999
simualted dataset of the tree of life	Read2Tree	46	Illumina	genome	Homo sapiens	10X	215.73
simualted dataset of the tree of life	Read2Tree	46	Illumina	genome	Homo sapiens	20X	424.65
simualted dataset of the tree of life	Read2Tree	46	Illumina	genome	Homo sapiens	30X	628.938
simualted dataset of the tree of life	PhyloAln	46	pacbio	transcriptome	Arabidopsis thaliana	2X	1.67165
simualted dataset of the tree of life	PhyloAln	46	pacbio	transcriptome	Arabidopsis thaliana	5X	4.17827
simualted dataset of the tree of life	PhyloAln	46	pacbio	transcriptome	Arabidopsis thaliana	10X	8.15368
simualted dataset of the tree of life	PhyloAln	46	pacbio	transcriptome	Arabidopsis thaliana	20X	16.5317
simualted dataset of the tree of life	PhyloAln	46	pacbio	transcriptome	Arabidopsis thaliana	30X	24.5301
simualted dataset of the tree of life	Read2Tree	46	pacbio	transcriptome	Arabidopsis thaliana	2X	1.86187
simualted dataset of the tree of life	Read2Tree	46	pacbio	transcriptome	Arabidopsis thaliana	5X	3.89477
simualted dataset of the tree of life	Read2Tree	46	pacbio	transcriptome	Arabidopsis thaliana	10X	7.20845
simualted dataset of the tree of life	Read2Tree	46	pacbio	transcriptome	Arabidopsis thaliana	20X	14.2362
simualted dataset of the tree of life	Read2Tree	46	pacbio	transcriptome	Arabidopsis thaliana	30X	20.7873
simualted dataset of the tree of life	PhyloAln	46	pacbio	genome	Arabidopsis thaliana	2X	3.39952
simualted dataset of the tree of life	PhyloAln	46	pacbio	genome	Arabidopsis thaliana	5X	8.44485
simualted dataset of the tree of life	PhyloAln	46	pacbio	genome	Arabidopsis thaliana	10X	16.8463
simualted dataset of the tree of life	PhyloAln	46	pacbio	genome	Arabidopsis thaliana	20X	33.8689
simualted dataset of the tree of life	PhyloAln	46	pacbio	genome	Arabidopsis thaliana	30X	50.5979
simualted dataset of the tree of life	Read2Tree	46	pacbio	genome	Arabidopsis thaliana	2X	2.23788
simualted dataset of the tree of life	Read2Tree	46	pacbio	genome	Arabidopsis thaliana	5X	5.09625
simualted dataset of the tree of life	Read2Tree	46	pacbio	genome	Arabidopsis thaliana	10X	9.68538
simualted dataset of the tree of life	Read2Tree	46	pacbio	genome	Arabidopsis thaliana	20X	18.9017
simualted dataset of the tree of life	Read2Tree	46	pacbio	genome	Arabidopsis thaliana	30X	29.0716
simualted dataset of the tree of life	PhyloAln	46	pacbio	genome	Drosophila melanogaster	2X	4.1624
simualted dataset of the tree of life	PhyloAln	46	pacbio	genome	Drosophila melanogaster	5X	10.4723
simualted dataset of the tree of life	PhyloAln	46	pacbio	genome	Drosophila melanogaster	10X	20.3301
simualted dataset of the tree of life	PhyloAln	46	pacbio	genome	Drosophila melanogaster	20X	39.4925
simualted dataset of the tree of life	PhyloAln	46	pacbio	genome	Drosophila melanogaster	30X	59.1518
simualted dataset of the tree of life	Read2Tree	46	pacbio	genome	Drosophila melanogaster	2X	2.55752
simualted dataset of the tree of life	Read2Tree	46	pacbio	genome	Drosophila melanogaster	5X	6.09937
simualted dataset of the tree of life	Read2Tree	46	pacbio	genome	Drosophila melanogaster	10X	11.7381
simualted dataset of the tree of life	Read2Tree	46	pacbio	genome	Drosophila melanogaster	20X	23.6321
simualted dataset of the tree of life	Read2Tree	46	pacbio	genome	Drosophila melanogaster	30X	33.8004
simualted dataset of the tree of life	PhyloAln	46	pacbio	transcriptome	Drosophila melanogaster	2X	1.81572
simualted dataset of the tree of life	PhyloAln	46	pacbio	transcriptome	Drosophila melanogaster	5X	4.9115
simualted dataset of the tree of life	PhyloAln	46	pacbio	transcriptome	Drosophila melanogaster	10X	10.4378
simualted dataset of the tree of life	PhyloAln	46	pacbio	transcriptome	Drosophila melanogaster	20X	21.8372
simualted dataset of the tree of life	PhyloAln	46	pacbio	transcriptome	Drosophila melanogaster	30X	32.7053
simualted dataset of the tree of life	Read2Tree	46	pacbio	transcriptome	Drosophila melanogaster	2X	1.81163
simualted dataset of the tree of life	Read2Tree	46	pacbio	transcriptome	Drosophila melanogaster	5X	3.73172
simualted dataset of the tree of life	Read2Tree	46	pacbio	transcriptome	Drosophila melanogaster	10X	6.65488
simualted dataset of the tree of life	Read2Tree	46	pacbio	transcriptome	Drosophila melanogaster	20X	13.2307
simualted dataset of the tree of life	Read2Tree	46	pacbio	transcriptome	Drosophila melanogaster	30X	18.8687
simualted dataset of the tree of life	PhyloAln	46	pacbio	transcriptome	Homo sapiens	2X	9.41468
simualted dataset of the tree of life	PhyloAln	46	pacbio	transcriptome	Homo sapiens	5X	25.725
simualted dataset of the tree of life	PhyloAln	46	pacbio	transcriptome	Homo sapiens	10X	54.8518
simualted dataset of the tree of life	PhyloAln	46	pacbio	transcriptome	Homo sapiens	20X	115.016
simualted dataset of the tree of life	PhyloAln	46	pacbio	transcriptome	Homo sapiens	30X	176.385
simualted dataset of the tree of life	Read2Tree	46	pacbio	transcriptome	Homo sapiens	2X	12.2598
simualted dataset of the tree of life	Read2Tree	46	pacbio	transcriptome	Homo sapiens	5X	27.8492
simualted dataset of the tree of life	Read2Tree	46	pacbio	transcriptome	Homo sapiens	10X	52.7091
simualted dataset of the tree of life	Read2Tree	46	pacbio	transcriptome	Homo sapiens	20X	105.915
simualted dataset of the tree of life	Read2Tree	46	pacbio	transcriptome	Homo sapiens	30X	157.445
simualted dataset of the tree of life	PhyloAln	46	pacbio	genome	Homo sapiens	2X	300.709
simualted dataset of the tree of life	PhyloAln	46	pacbio	genome	Homo sapiens	5X	815.473
simualted dataset of the tree of life	PhyloAln	46	pacbio	genome	Homo sapiens	10X	1679.83
simualted dataset of the tree of life	PhyloAln	46	pacbio	genome	Homo sapiens	20X	3339.03	low-memory strategy
simualted dataset of the tree of life	PhyloAln	46	pacbio	genome	Homo sapiens	30X	4419.96	low-memory strategy
simualted dataset of the tree of life	Read2Tree	46	pacbio	genome	Homo sapiens	2X	52.4787
simualted dataset of the tree of life	Read2Tree	46	pacbio	genome	Homo sapiens	5X	127.739
simualted dataset of the tree of life	Read2Tree	46	pacbio	genome	Homo sapiens	10X	266.461
simualted dataset of the tree of life	Read2Tree	46	pacbio	genome	Homo sapiens	20X	563.096
simualted dataset of the tree of life	Read2Tree	46	pacbio	genome	Homo sapiens	30X	807.846
simualted dataset of the tree of life	PhyloAln	46	nanopore	transcriptome	Arabidopsis thaliana	2X	1.82422
simualted dataset of the tree of life	PhyloAln	46	nanopore	transcriptome	Arabidopsis thaliana	5X	4.31753
simualted dataset of the tree of life	PhyloAln	46	nanopore	transcriptome	Arabidopsis thaliana	10X	8.3276
simualted dataset of the tree of life	PhyloAln	46	nanopore	transcriptome	Arabidopsis thaliana	20X	16.4955
simualted dataset of the tree of life	PhyloAln	46	nanopore	transcriptome	Arabidopsis thaliana	30X	24.5467
simualted dataset of the tree of life	Read2Tree	46	nanopore	transcriptome	Arabidopsis thaliana	2X	1.82568
simualted dataset of the tree of life	Read2Tree	46	nanopore	transcriptome	Arabidopsis thaliana	5X	3.79142
simualted dataset of the tree of life	Read2Tree	46	nanopore	transcriptome	Arabidopsis thaliana	10X	7.22373
simualted dataset of the tree of life	Read2Tree	46	nanopore	transcriptome	Arabidopsis thaliana	20X	14.6265
simualted dataset of the tree of life	Read2Tree	46	nanopore	transcriptome	Arabidopsis thaliana	30X	22.6345
simualted dataset of the tree of life	PhyloAln	46	nanopore	genome	Arabidopsis thaliana	2X	3.29712
simualted dataset of the tree of life	PhyloAln	46	nanopore	genome	Arabidopsis thaliana	5X	8.0646
simualted dataset of the tree of life	PhyloAln	46	nanopore	genome	Arabidopsis thaliana	10X	15.9617
simualted dataset of the tree of life	PhyloAln	46	nanopore	genome	Arabidopsis thaliana	20X	31.1068
simualted dataset of the tree of life	PhyloAln	46	nanopore	genome	Arabidopsis thaliana	30X	47.3733
simualted dataset of the tree of life	Read2Tree	46	nanopore	genome	Arabidopsis thaliana	2X	2.1008
simualted dataset of the tree of life	Read2Tree	46	nanopore	genome	Arabidopsis thaliana	5X	4.65788
simualted dataset of the tree of life	Read2Tree	46	nanopore	genome	Arabidopsis thaliana	10X	8.96182
simualted dataset of the tree of life	Read2Tree	46	nanopore	genome	Arabidopsis thaliana	20X	17.3493
simualted dataset of the tree of life	Read2Tree	46	nanopore	genome	Arabidopsis thaliana	30X	24.7707
simualted dataset of the tree of life	PhyloAln	46	nanopore	genome	Drosophila melanogaster	2X	4.55188
simualted dataset of the tree of life	PhyloAln	46	nanopore	genome	Drosophila melanogaster	5X	11.5144
simualted dataset of the tree of life	PhyloAln	46	nanopore	genome	Drosophila melanogaster	10X	21.7739
simualted dataset of the tree of life	PhyloAln	46	nanopore	genome	Drosophila melanogaster	20X	42.4345
simualted dataset of the tree of life	PhyloAln	46	nanopore	genome	Drosophila melanogaster	30X	64.3158
simualted dataset of the tree of life	Read2Tree	46	nanopore	genome	Drosophila melanogaster	2X	2.34175
simualted dataset of the tree of life	Read2Tree	46	nanopore	genome	Drosophila melanogaster	5X	5.33577
simualted dataset of the tree of life	Read2Tree	46	nanopore	genome	Drosophila melanogaster	10X	10.2737
simualted dataset of the tree of life	Read2Tree	46	nanopore	genome	Drosophila melanogaster	20X	19.5739
simualted dataset of the tree of life	Read2Tree	46	nanopore	genome	Drosophila melanogaster	30X	28.7963
simualted dataset of the tree of life	PhyloAln	46	nanopore	transcriptome	Drosophila melanogaster	2X	2.42208
simualted dataset of the tree of life	PhyloAln	46	nanopore	transcriptome	Drosophila melanogaster	5X	5.74032
simualted dataset of the tree of life	PhyloAln	46	nanopore	transcriptome	Drosophila melanogaster	10X	11.2213
simualted dataset of the tree of life	PhyloAln	46	nanopore	transcriptome	Drosophila melanogaster	20X	22.5873
simualted dataset of the tree of life	PhyloAln	46	nanopore	transcriptome	Drosophila melanogaster	30X	33.4227
simualted dataset of the tree of life	Read2Tree	46	nanopore	transcriptome	Drosophila melanogaster	2X	1.7081
simualted dataset of the tree of life	Read2Tree	46	nanopore	transcriptome	Drosophila melanogaster	5X	3.50872
simualted dataset of the tree of life	Read2Tree	46	nanopore	transcriptome	Drosophila melanogaster	10X	6.58527
simualted dataset of the tree of life	Read2Tree	46	nanopore	transcriptome	Drosophila melanogaster	20X	12.2496
simualted dataset of the tree of life	Read2Tree	46	nanopore	transcriptome	Drosophila melanogaster	30X	19.1205
simualted dataset of the tree of life	PhyloAln	46	nanopore	transcriptome	Homo sapiens	2X	12.2699
simualted dataset of the tree of life	PhyloAln	46	nanopore	transcriptome	Homo sapiens	5X	29.6302
simualted dataset of the tree of life	PhyloAln	46	nanopore	transcriptome	Homo sapiens	10X	58.6345
simualted dataset of the tree of life	PhyloAln	46	nanopore	transcriptome	Homo sapiens	20X	117.13
simualted dataset of the tree of life	PhyloAln	46	nanopore	transcriptome	Homo sapiens	30X	175.858
simualted dataset of the tree of life	Read2Tree	46	nanopore	transcriptome	Homo sapiens	2X	11.0564
simualted dataset of the tree of life	Read2Tree	46	nanopore	transcriptome	Homo sapiens	5X	25.9652
simualted dataset of the tree of life	Read2Tree	46	nanopore	transcriptome	Homo sapiens	10X	49.5409
simualted dataset of the tree of life	Read2Tree	46	nanopore	transcriptome	Homo sapiens	20X	98.8413
simualted dataset of the tree of life	Read2Tree	46	nanopore	transcriptome	Homo sapiens	30X	152.131
simualted dataset of the tree of life	PhyloAln	46	nanopore	genome	Homo sapiens	2X	351.556
simualted dataset of the tree of life	PhyloAln	46	nanopore	genome	Homo sapiens	5X	800.103
simualted dataset of the tree of life	PhyloAln	46	nanopore	genome	Homo sapiens	10X	1834.18
simualted dataset of the tree of life	PhyloAln	46	nanopore	genome	Homo sapiens	20X	3450.88	low-memory strategy
simualted dataset of the tree of life	PhyloAln	46	nanopore	genome	Homo sapiens	30X	4848.21	low-memory strategy
simualted dataset of the tree of life	Read2Tree	46	nanopore	genome	Homo sapiens	2X	44.3164
simualted dataset of the tree of life	Read2Tree	46	nanopore	genome	Homo sapiens	5X	110.04
simualted dataset of the tree of life	Read2Tree	46	nanopore	genome	Homo sapiens	10X	228.216
simualted dataset of the tree of life	Read2Tree	46	nanopore	genome	Homo sapiens	20X	448.816
simualted dataset of the tree of life	Read2Tree	46	nanopore	genome	Homo sapiens	30X	683.393
simualted dataset of the tree of life	PhyloAln	46	assembly	transcriptome	Drosophila melanogaster	-	0.494933
simualted dataset of the tree of life	PhyloAln	46	assembly	genome	Drosophila melanogaster	-	5.34412
simualted dataset of the tree of life	PhyloAln	46	assembly	transcriptome	Arabidopsis thaliana	-	0.4421
simualted dataset of the tree of life	PhyloAln	46	assembly	genome	Arabidopsis thaliana	-	1.93827
simualted dataset of the tree of life	PhyloAln	46	assembly	transcriptome	Homo sapiens	-	3.03113
simualted dataset of the tree of life	PhyloAln	46	assembly	genome	Homo sapiens	-	158.519	low-memory strategy
simualted dataset of contaminated fruit fly transcriptomes	PhyloAln assembly	46	Illumina	-	3	-	98.93
simualted dataset of contaminated fruit fly transcriptomes	PhyloAln assembly-free	46	Illumina	-	3	-	85.18
simualted dataset of contaminated fruit fly transcriptomes	Read2Tree	46	Illumina	-	3	-	97.6249
ladybird transcriptomes	de novo assembly+OrthoFinder+MAFFT	1290	Illumina	-	30	-	14641.9
ladybird transcriptomes	PhyloAln	1290	Illumina	-	30	-	19788.2
ladybird transcriptomes	PhyloAln	1290	assembly	-	30	-	153.44
ladybird transcriptomes	Read2Tree	1290	Illumina	-	30	-	5035.41
ladybird transcriptomes	Orthograph+MAFFT	1290	assembly	-	30	-	2276.57
pepper plastome	PhyloAln	68	Illumina	-	17	-	20.13
turtle UCE	PhyloAln	1 matrix (split into 1719 short alignments)	Illumina	-	27	-	3922.93
